# Vargas: heuristic-free alignment for assessing linear and graph read aligners

**DOI:** 10.1101/2019.12.20.884676

**Authors:** Charlotte A. Darby, Ravi Gaddipati, Michael C. Schatz, Ben Langmead

## Abstract

Read alignment is central to many aspects of modern genomics. Most aligners use heuristics to accelerate processing, but these heuristics can fail to find the optimal alignments of reads. Alignment accuracy is typically measured through simulated reads; however, the simulated location may not be the (only) location with the optimal alignment score. Vargas implements a heuristic-free algorithm guaranteed to find the highest-scoring alignment for real sequencing reads to a linear or graph genome. With semiglobal and local alignment modes and affine gap and quality-scaled mismatch penalties, it can implement the scoring functions of commonly used aligners to calculate optimal alignments. While this is computationally intensive, Vargas uses multi-core parallelization and vectorized (SIMD) instructions to make it practical to optimally align large numbers of reads, achieving a maximum speed of 456 billion cell updates per second. We demonstrate how these “gold standard” Vargas alignments can be used to improve heuristic alignment accuracy by optimizing command-line parameters in Bowtie 2, BWA-MEM, and vg to align more reads correctly. Source code implemented in C++ and compiled binary releases are available at https://github.com/langmead-lab/vargas under the MIT license.
