## Supplementary Excel File 1 for "Vargas: heuristic-free alignment for assessing linear and graph read aligners"

### Sheet: Bowtie 2 Local
	Seed size	Incorrect/All	Aligned/All	Incorrect/Aln	Avg. diff (all)	Avg. diff (incorr)	Time (s)
	10	0.330983	0.359072	0.921771	57.9214	62.8371	62.7	too slow
	11	0.335405	0.420153	0.798293	47.159	59.0748	44.59	too slow
	12	0.310065	0.503347	0.616006	33.8711	54.985	34.71	too slow
	13	0.278508	0.616543	0.451725	22.5399	49.8974	27.06	too slow
	14	0.219818	0.750777	0.292788	12.2993	42.0076	21.75	too slow
	15	0.179297	0.892063	0.200992	6.47796	32.23	18.33	too slow
	16	0.150012	0.938322	0.159873	4.35223	27.2231	15.32
	17	0.139374	0.950753	0.146593	3.67828	25.0918	12.74
	18	0.137222	0.957447	0.143321	3.35156	23.385	10.84
	19	0.134712	0.960555	0.140244	3.23606	23.0745	9.55
default	20	0.131365	0.960435	0.136777	2.94798	21.5532	11.73	17.595
	21	0.13531	0.95924	0.141059	3.11477	22.0813	7.65
	22	0.132082	0.958762	0.137763	2.94876	21.4045	9.7
	23	0.125747	0.958762	0.131156	2.81486	21.462	6.59
	24	0.125508	0.957925	0.131021	2.77202	21.1571	6.15
	25	0.125628	0.95673	0.131309	2.70002	20.5623	5.85
	26	0.12491	0.954459	0.13087	2.76631	21.1378	5.62
	27	0.119412	0.951709	0.125471	2.71879	21.6687	5.51
	28	0.117978	0.949319	0.124276	2.65664	21.3769	5.24
	29	0.11989	0.932704	0.12854	2.87864	22.3948	5.04
	30	0.115587	0.926727	0.124726	2.78434	22.3237	4.85
	31	0.113555	0.920751	0.123329	2.67143	21.6611	4.79
optimal	32	0.110447	0.91573	0.120611	2.64613	21.9394	6.6

### Sheet: Bowtie 2 SG
	Seed size	Incorrect/All	Aligned/All	Incorrect/Aln	Avg. diff (all)	Avg. diff (incorr)	Time (s)
	10	0.0933652	0.117753	0.792893	18.3005	23.0807	45.79	too slow
	11	0.115481	0.184579	0.625648	13.3044	21.265	37.55	too slow
	12	0.122534	0.286432	0.427796	8.69157	20.3171	29.89	too slow
	13	0.121937	0.418888	0.291096	5.44549	18.7069	23.78	too slow
	14	0.114525	0.599283	0.191103	3.33094	17.4301	19.38	too slow
	15	0.0979079	0.770711	0.127036	1.99069	15.6703	17.06	too slow
	16	0.0912134	0.835864	0.109125	1.53032	14.0236	13.8	too slow
	17	0.0866707	0.85009	0.101955	1.44157	14.1393	11.36
	18	0.0848775	0.859295	0.0987757	1.34418	13.6085	13.45
	19	0.0814106	0.860729	0.0945833	1.25333	13.2511	8.72
	20	0.078422	0.861207	0.0910605	1.10938	12.1829	7.72
	21	0.0762702	0.864316	0.0882434	1.0621	12.0361	7.07
default	22	0.0747161	0.863001	0.0865771	1.03629	11.9696	8.97	13.455
	23	0.0742379	0.864077	0.0859159	1.03348	12.029	8.46
	24	0.0728033	0.86587	0.0840812	0.973354	11.5764	7.76
	25	0.0717274	0.865989	0.0828272	0.922142	11.1333	5.52
	26	0.0712493	0.863718	0.0824913	0.911419	11.0487	5.23
	27	0.0687388	0.863479	0.0796068	0.880936	11.0661	5.01
optimal	28	0.0689779	0.861805	0.0800388	0.849771	10.617	6.8
	29	0.0713688	0.838733	0.0850912	0.963084	11.3183	4.55
	30	0.0717274	0.836103	0.0857878	1.003	11.6917	4.34
	31	0.0696952	0.831441	0.0838246	0.957297	11.4202	4.24
	32	0.0698147	0.828452	0.0842713	0.968543	11.4932	4.09

### Sheet: BWA-MEM
	Seed size	Incorrect/All	Aligned/All	Incorrect/Aln	Avg. diff (all)	Avg. diff (incorr)	Time (s)
	10	0.0606203	0.959117	0.0632043	0.612445	9.68992	42.99	too slow
	11	0.0607378	0.959117	0.0633268	0.612812	9.67698	22.26	too slow
	12	0.0603033	0.959093	0.0628754	0.600564	9.55166	21.76	too slow
	13	0.0605455	0.959088	0.0631282	0.603457	9.55922	15.34	too slow
optimal	14	0.060435	0.9592	0.0630056	0.600025	9.52335	17.65	too slow
	15	0.0608839	0.959097	0.0634804	0.604044	9.51544	12.47
	16	0.0612581	0.958965	0.0638794	0.620893	9.71977	15.29	too slow
best < 1.5X slower	17	0.0612509	0.95897	0.0638715	0.627559	9.82534	10.79
	18	0.0621841	0.958857	0.0648523	0.643496	9.9225	13.07
default	19	0.0630069	0.958857	0.0657104	0.642638	9.77985	8.97	13.455
	20	0.0652557	0.95826	0.0680982	0.676319	9.93153	12.01
	21	0.0655063	0.958132	0.0683687	0.688597	10.0718	8.31
	22	0.0662275	0.957534	0.0691646	0.698403	10.0977	11.25
	23	0.0682192	0.957422	0.0712531	0.736609	10.3379	7.83
	24	0.0706976	0.956946	0.0738783	0.776152	10.5058	7.4
	25	0.0709579	0.95599	0.0742245	0.791113	10.6584	10.56
	26	0.0736991	0.954556	0.0772077	0.842748	10.9153	7.11
	27	0.0761804	0.953256	0.079916	0.876729	10.9706	10.18
	28	0.0785445	0.952426	0.0824679	0.923714	11.2009	6.95
	29	0.0799953	0.950165	0.0841909	0.950775	11.2931	9.53
	30	0.0831665	0.947461	0.0877782	1.03829	11.8286	6.24
	31	0.0814228	0.941503	0.0864817	1.0128	11.7112	8.96
	32	0.0826329	0.935007	0.0883768	1.01912	11.5315	5.83

### Sheet: vg + MAF10 graph
	Seed size	Incorrect/All	Aligned/All	Incorrect/Aln	Avg. diff (all)	Avg. diff (incorr)	Time (s)
optimal	10	0.039211	1	0.039211	0.2159	5.5061	170.38	too slow
	11	0.0401674	1	0.0401674	0.231201	5.75595	128.81	too slow
best < 1.5X slower	12	0.040526	1	0.040526	0.233951	5.77286	121.05
	13	0.0410042	1	0.0410042	0.235505	5.74344	116.51
	14	0.0411237	1	0.0411237	0.234788	5.7093	113.11
	15	0.041841	1	0.041841	0.2422	5.78857	114.85
	16	0.041841	1	0.041841	0.241243	5.76571	114.45
	17	0.0435146	1	0.0435146	0.263598	6.05769	100.71
	18	0.0443515	0.999641	0.0443674	0.266922	6.01617	103.93
	19	0.0462642	0.998207	0.0463473	0.278443	6.00775	92.91
	20	0.0480574	0.992827	0.0484046	0.302709	6.25373	91.12
	21	0.049731	0.985057	0.0504854	0.337621	6.6875	85.57
default	22	0.0509265	0.977764	0.0520846	0.353222	6.78169	85.61	128.415
	23	0.0533174	0.972863	0.0548046	0.384493	7.0157	85.21
	24	0.0553497	0.969994	0.0570619	0.41681	7.30454	79.4
	25	0.0575015	0.966647	0.0594855	0.467722	7.86279	79.72
	26	0.060012	0.962463	0.0623525	0.529499	8.49203	75.97
	27	0.0614465	0.959594	0.0640339	0.545783	8.52335	71.6
	28	0.0627615	0.956366	0.065625	0.557875	8.50095	72.26
	29	0.0655111	0.952779	0.0687578	0.60389	8.78285	66.76
	30	0.0682606	0.948476	0.0719687	0.669902	9.30823	67.27
	31	0.0699342	0.943574	0.0741163	0.736349	9.93504	66.13
	32	0.0712493	0.937597	0.0759913	0.766543	10.0872	63.91
