## Supplementary Excel File 2 for "Vargas: heuristic-free alignment for assessing linear and graph read aligners"

### Sheet: Bowtie 2
			New Alignments Only
	Seed size	Extensions	Incorrect/All	Aligned/All	Incorrect/Aln	Avg. diff (all)	Avg. diff (incorr)	Time (s)
	12	20	0.0962	0.2262	0.425287	2.99337	7.03846	12.65	too slow
	12	60	0.1249	0.3827	0.326365	2.07656	6.36269	16.95	too slow
	12	100	0.1323	0.4663	0.283723	1.72979	6.09675	20.91	too slow
	14	20	0.1195	0.5074	0.235514	1.36382	5.79079	8.09	too slow
	14	60	0.1121	0.7018	0.159732	0.788401	4.93577	11.23	too slow
optimal	14	100	0.1064	0.7671	0.138704	0.634076	4.57143	13.68	too slow
	16	20	0.1214	0.7043	0.17237	0.873207	5.0659	5.5	too slow
	16	60	0.113	0.7404	0.15262	0.697191	4.56814	6.68	too slow
	16	100	0.106	0.7492	0.141484	0.624399	4.41321	7.75	too slow
	18	20	0.1177	0.6959	0.169133	0.796091	4.70688	3.92	too slow
	18	60	0.1039	0.7119	0.145947	0.626071	4.2897	5.07	too slow
	18	100	0.097	0.7155	0.13557	0.566317	4.17732	5.81	too slow
	20	20	0.1123	0.6587	0.170487	0.784879	4.60374	2.92
	20	60	0.1007	0.6684	0.150658	0.651855	4.32671	3.68
	20	100	0.0956	0.6701	0.142665	0.609611	4.27301	4.31	too slow
	22	20	0.1005	0.6115	0.16435	0.723303	4.401	2.44
	22	60	0.0924	0.616	0.15	0.636201	4.24134	2.95
best < 1.5X slower	22	100	0.0889	0.6167	0.144154	0.605805	4.20247	3.29
	24	20	0.0782	0.4246	0.184173	0.794159	4.31202	2.14
	24	60	0.074	0.4278	0.172978	0.729079	4.21486	2.39
	24	100	0.071	0.4281	0.165849	0.69353	4.18169	2.52
	26	20	0.0675	0.3556	0.18982	0.804274	4.23704	2.09
	26	60	0.0638	0.3564	0.179012	0.755892	4.22257	2.14
	26	100	0.0622	0.3564	0.174523	0.73569	4.21543	2.13
	28	20	0.0536	0.2916	0.183813	0.785665	4.27425	1.93
	28	60	0.0517	0.2919	0.177115	0.738267	4.16828	1.96
	28	100	0.0509	0.2919	0.174375	0.725934	4.16306	1.96
	30	20	0.0214	0.107	0.2	0.85514	4.2757	1.81
	30	60	0.0213	0.1071	0.19888	0.856209	4.30516	1.8
	30	100	0.0212	0.1071	0.197946	0.854342	4.31604	1.81
	32	20	0.0105	0.0567	0.185185	0.647266	3.49524	1.88
	32	60	0.0105	0.0567	0.185185	0.638448	3.44762	1.87
	32	100	0.0105	0.0567	0.185185	0.638448	3.44762	1.87
very-fast	22	5	0.0676	0.2965	0.227993	1.28364	5.63018	1.98
fast	22	10	0.0703	0.309	0.227508	1.18867	5.22475	2.1
sensitive (default)	22	15	0.1025	0.6091	0.168281	0.751765	4.46732	2.5	3.75
very-sensitive	20	20	0.1038	0.6991	0.148477	0.654985	4.41137	3.72

### Sheet: BWA-MEM
	Seed size	Reseeding	Incorrect/All	Aligned/All	Incorrect/Aln	Avg. diff (all)	Avg. diff (incorr)	Time (s)
optimal	11	1.2	0.0507152	0.730519	0.0694235	0.212105	3.05523	19.14	too slow
	11	1.5	0.0530159	0.724717	0.0731539	0.223741	3.05849	15.25	too slow
	11	2	0.076523	0.69951	0.109395	0.372086	3.40131	7.56	too slow
	13	1.2	0.053316	0.724017	0.0736391	0.225477	3.06191	18.06	too slow
	13	1.5	0.0623187	0.705212	0.0883688	0.282411	3.19583	9.08	too slow
	13	2	0.0823247	0.69851	0.117858	0.396678	3.36574	5.6	too slow
	15	1.2	0.0636191	0.704011	0.0903666	0.292413	3.23585	8.91	too slow
best < 1.5X slower	15	1.5	0.0809243	0.689707	0.117331	0.405076	3.45241	5.13
	15	2	0.0873262	0.689707	0.126613	0.429732	3.39404	4.67
	17	1.2	0.0851255	0.650095	0.130943	0.454993	3.47474	4.7
	17	1.5	0.10033	0.650095	0.154331	0.553778	3.58824	3.97
	17	2	0.101831	0.650095	0.156639	0.558547	3.56582	3.82
	19	1.2	0.126113	0.552655	0.228194	0.906804	3.97383	3.82
default	19	1.5	0.130213	0.552655	0.235613	0.927253	3.93548	3.64	5.46
	19	2	0.130213	0.552655	0.235613	0.927253	3.93548	3.28
	21	1.2	0.0822	0.3708	0.221683	0.779935	3.51825	3.29
	21	1.5	0.0834	0.3708	0.224919	0.786947	3.4988	3.33
	21	2	0.0834	0.3708	0.224919	0.786947	3.4988	3.12
	23	1.2	0.033	0.246	0.134146	0.342683	2.55455	3.29
	23	1.5	0.033	0.246	0.134146	0.342683	2.55455	2.92
	23	2	0.033	0.246	0.134146	0.342683	2.55455	2.96
	25	1.2	0.011	0.1149	0.0957354	0.198433	2.07273	2.57
	25	1.5	0.011	0.1149	0.0957354	0.198433	2.07273	2.57
	25	2	0.011	0.1149	0.0957354	0.198433	2.07273	2.58
	27	1.2	0.0022	0.066	0.0333333	0.0545455	1.63636	2.51
	27	1.5	0.0022	0.066	0.0333333	0.0545455	1.63636	2.53
	27	2	0.0022	0.066	0.0333333	0.0545455	1.63636	2.54
	29	1.2	0.0002	0.0283	0.00706714	0.00706714	1	2.5
	29	1.5	0.0002	0.0283	0.00706714	0.00706714	1	2.49
	29	2	0.0002	0.0283	0.00706714	0.00706714	1	2.48
	31	1.2	0	0.004	0	0	0	2.62
	31	1.5	0	0.004	0	0	0	2.73
	31	2	0	0.004	0	0	0	2.58

### Sheet: vg + MAF10 graph
	Reseeding	Min MEM	Incorrect/All	Aligned/All	Incorrect/Aln	Avg. diff (all)	Avg. diff (incorr)	Time (s)
optimal	1.2	10	0.0788	1	0.0788	0.2846	3.61168	195.3	too slow
	1.5	10	0.08	1	0.08	0.2918	3.6475	140.24	too slow
	2	10	0.13	1	0.13	0.5436	4.18154	71.87
	1.2	14	0.0982	1	0.0982	0.3818	3.88798	93.35	too slow
	1.5	14	0.135	1	0.135	0.5673	4.20222	69.19
	2	14	0.1392	1	0.1392	0.5812	4.17529	57.09
	1.2	18	0.1703	0.8612	0.197747	0.907919	4.59131	60.74
	1.5	18	0.173	0.8612	0.200882	0.917325	4.56647	52.28
	2	18	0.1732	0.8612	0.201115	0.917441	4.56178	50.24
	1.2	22	0.0459	0.4454	0.103053	0.300629	2.91721	49.21
default	1.5	22	0.0462	0.4454	0.103727	0.301527	2.90693	48.47	72.705
	2	22	0.0462	0.4454	0.103727	0.301527	2.90693	48.8
	1.2	26	0.0052	0.2303	0.0225792	0.0464611	2.05769	44.84
	1.5	26	0.0052	0.2303	0.0225792	0.0464611	2.05769	45.07
	2	26	0.0052	0.2303	0.0225792	0.0464611	2.05769	44.7
	1.2	30	0.0002	0.1596	0.00125313	0.00125313	1	44.75
	1.5	30	0.0002	0.1596	0.00125313	0.00125313	1	44.3
	2	30	0.0002	0.1596	0.00125313	0.00125313	1	44.82
